# Signal peptides as potential structural modulators of human splice isoforms

**DOI:** 10.1101/2025.05.27.656295

**Authors:** Tomer Tsaban, Ora Schueler-Furman

## Abstract

Signal peptides (SPs) are short protein segments responsible for protein localization, typically cleaved from mature proteins and rapidly degraded after fulfilling their targeting function. Beyond localization however, these sequentially and structurally diverse elements may play additional roles. We explore how alternative splicing potentially creates structural contexts where SPs become integral components of folded domains. Employing AlphaFold and additional computational approaches, we examined a known functional immune protein splice isoform of human SLAMF6 that retains biological activity, despite forming a truncated domain that lacks the central elements of the canonical interaction interface. We revealed striking characteristic similarities between the SLAMF6 SP and the absent segment, indicating its ability to complement and stabilize the isoform domain. An *in silico* screen of 235,000 reported expressed human isoforms identified several dozen additional candidates with potential SP complementation, previously dismissed as modeling artifacts. Notably, immunoglobulin and carbonic anhydrase domains show particular enrichment among these candidates. SPs are commonly regarded as dispensable elements that can be altered or eliminated when investigating proteins and their structures. Our research proposes an alternative perspective wherein SPs might perform integral roles in stabilizing their source proteins, or others. These findings extend the growing body of evidence for moonlighting SPs, suggesting that we have only begun to uncover their true functional scope. Specifically, SPs emerge as unique modulatory elements essential for understanding the structural and functional behavior of protein splice isoforms.
