## Supplementary Tables for "Signal peptides as potential structural modulators of human splice isoforms": Sup_table_S1.tsv

GENE	aligned_mane	aligned_iso	deletion_pos	aligned_mane_sp	mane_sp_confidence	aligned_iso_sp	iso_sp_confidence	common_sp	sp_to_deletion_rmsd	complemented_seq	complementing_seq	sp_ss2_cos_sim	complementing
APOL1	CHS.35724.4	CHS.35724.alt100	(16, 33)	27	0.9998	23	0.6479	15	1.2576	M16S17A18L19	S10C13I14W15	0.9526	True
APOL1	CHS.35724.4	CHS.35724.alt109	(16, 33)	27	0.9998	23	0.6479	15	1.2576	M16S17A18L19	S10C13I14W15	0.9526	True
APOL1	CHS.35724.4	CHS.35724.14	(16, 33)	27	0.9998	23	0.6479	15	1.2576	M16S17A18L19	S10C13I14W15	0.9526	True
APOL1	CHS.35724.4	CHS.35724.5	(16, 33)	27	0.9998	23	0.6479	15	1.2576	M16S17A18L19	S10C13I14W15	0.9526	True
CD86	CHS.38154.1	CHS.38154.2	(22, 133)	25	0.9999	27	0.9997	21	0.9153	Y31F32D59L63V64S77H79Q101D104L133	P3C5T6M7L9I12V15F18L20S21	0.1645	True
HGSNAT	CHS.53322.4	CHS.53322.5	((274, 337), (488, 524))	35	0.9998	35	0.9998	35	21.9458	-	-	0.9984	False
HGSNAT	CHS.53322.4	CHS.53322.6	(274, 337)	35	0.9998	35	0.9998	35	21.3766	-	-	0.9984	False
TMEM25	CHS.10131.1	CHS.10131.alt100	((24, 55), (225, 268))	26	0.9998	27	0.9998	23	0.2453	P30Q31I32A38E39R40A41L42R43E46R47H48F50T51C52R53V54A55	M1A2L3P5G6P7A8A9L10R11H12T13L14L15L16L17P18A19L20L21S22	0.9061	True
LIPF	CHS.6738.3	CHS.6738.4	(75, 107)	19	0.9998	19	0.9998	19	20.2666	-	-	0.9746	False
TEK	CHS.55258.1	CHS.55258.3	((18, 121), (788, 788))	22	0.9999	26	0.9998	17	1.3298	L34V35R59D60F61E62A99Y100T115M116K117R119Q120Q121	M1D2S3L4A5S6V8L9V12S13L14L15L16S17	0.71	True
FCER1A	CHS.3426.6	CHS.3426.5	(26, 58)	25	0.9998	25	0.9998	25	0.0394	N39R40I41F42K43G44E45N46V47T48L49T50C51N52G53N54F57E58	M1A2P3A4M5E6S7P8T9L10L11C12V13A14L15L16A25	0.953	True
CA6	CHS.307.4	CHS.307.5	(27, 86)	17	0.9999	17	0.9999	17	0.1532	A75G76E77F78P79M80V81N82N83G84	V5L6L7L8S9L10F11L12L13G14	0.5735	True
IL4I1	CHS.27292.1	CHS.27292.12	(47, 83)	21	0.9998	21	0.9999	21	1.1772	W51G52Q60R61V62I63L72A74A75K76V77	L6H7L8L9L11V12P13L16V19	0.8276	True
TMEM25	CHS.10131.1	CHS.10131.alt107	((24, 55), (225, 268))	26	0.9998	27	0.9998	23	0.2453	P30Q31I32A38E39R40A41L42R43E46R47H48F50T51C52R53V54A55	M1A2L3P5G6P7A8A9L10R11H12T13L14L15L16L17P18A19L20L21S22	0.9061	True
THY1	CHS.10184.5	CHS.10184.18	(13, 29)	19	0.9999	18	0.9999	12	0.17	K21V22T23S24L25T26A27C28L29	L3I5S6I7A8L9L10L11	0.1838	True
PRSS8	CHS.19613.2	CHS.19613.11	(60, 113)	32	0.9998	32	0.9998	32	0.8528	V60S61I62V69G71Q78W79V80L81S82A83C86H91	M1A2Q3K4L7G8V15A16I17L18L19Y20L21G22L23	0.7458	True
MOXD1	CHS.47484.7	CHS.47484.6	(52, 86)	18	0.9999	18	0.9998	18	1.4756	T56A57V60F62G63F64S65	L6L7L8L9W10G11L12L13	1.0	True
ERO1A	CHS.15504.2	CHS.15504.22	(39, 106)	23	0.9998	23	0.9998	23	0.9288	K67E70S71D72F74R75Y76Y77K78V79N80L81K82R83	F7L8F9G10L11L12G13A14V15W16L17L18S19	0.9955	True
ERO1A	CHS.15504.2	CHS.15504.33	(41, 77)	23	0.9998	23	0.9999	23	0.7411	T52R55F56N57N58Y59R60L61F62P63R64L65K67	G4W5G6F7L8F9G10L11L12G13A14V15W16S19	0.6097	True
APLP2	CHS.10442.2	CHS.10442.46	((35, 92), (613, 624))	29	0.9999	31	0.9998	29	1.2857	A48N60V63N64I65G68K69D73P74T75G76T77K78S79T83K84E85E86V87	M1A2A3T4G5T6A7R14L15L16L17L18L19L20V21A25P26A27L28A29	0.9911	True
APLP2	CHS.10442.2	CHS.10442.47	(35, 92)	29	0.9999	31	0.9999	29	0.6002	N60H62V63N64I65G68K69W70D73P74T75G76K78S79C80F81T83K84E85E86V87	M1A2A3T4G5T6A7A11G13R14L15L17L18L19L20V21G22L23A25P26A27L28A29	0.9805	True
APLP2	CHS.10442.2	CHS.10442.48	((35, 92), (613, 624))	29	0.9999	31	0.9998	29	1.0326	A48C56N60V63N64I65G68K69W70D73T75S79C80F81T83K84E85E86V87	M1A2A3T4T6A7R14L15L16L19L20V21G22L23A25P26A27L28A29	0.9665	True
APLP2	CHS.10442.2	CHS.10442.49	((35, 92), (308, 363))	29	0.9999	31	0.9998	29	0.7439	A48N60V63N64I65K69W70D73P74T75K78S79C80F81T83K84E85E86V87	M1A2A3T4T6A7T12R14L15L16L17L19L20V21G22L23A25P26A27L28A29	0.9665	True
QPCT	CHS.29213.2	CHS.29213.1	((41, 89), (334, 361))	28	0.9998	28	0.9998	28	0.963	S63E64M65W66Q67N68D69L70Q71P72L73L74I75E76G80S81	R8V9G11T12L13H14L15L16L17L18V19A20A21L22S26R27	0.655	True
APP	CHS.34472.12	CHS.34472.6	(19, 74)	17	0.9999	17	0.9998	17	0.9689	T65K66E67G68I69L70Q71Y72C73	L9L10A11A12W13T14A15R16A17	0.5032	True
CD302	CHS.31187.3	CHS.31187.1	(23, 59)	22	0.9998	23	0.9998	22	0.4707	S48I49E50D51V52R53N54Q55C56T57D58H59	L10L11P12L13L14G15L16A17A18A19A20V21A22	0.4229	True
PGAP3	CHS.22074.9	CHS.22074.4	(94, 144)	20	0.9999	20	0.9999	20	11.16	-	-	0.9417	False
PGAP3	CHS.22074.9	CHS.22074.6	((145, 165), (186, 299))	20	0.9999	20	0.9999	20	7.1632	-	-	0.9971	False
PGAP3	CHS.22074.9	CHS.22074.7	(145, 165)	20	0.9999	20	0.9999	20	16.2713	-	-	0.9971	False
PGAP3	CHS.22074.9	CHS.22074.8	(186, 299)	20	0.9999	20	0.9999	20	8.2452	-	-	0.9971	False
CHIT1	CHS.4208.8	CHS.4208.6	(87, 105)	21	0.9998	21	0.9998	21	1.0613	K89L90K91T92L93L94A95I96G97G98W99	W7A8G9F10M11V12L13L14M15I16	0.8537	True
AOAH	CHS.50364.13	CHS.50364.7	(353, 377)	23	0.9998	23	0.9998	23	13.2543	-	-	0.9791	False
AOAH	CHS.50364.13	CHS.50364.12	(43, 74)	23	0.9998	23	0.9998	23	7.1537	-	-	0.52	False
CA12	CHS.17547.7	CHS.17547.5	((36, 95), (292, 302))	24	0.9999	24	0.9998	24	0.9425	N80L81F87T90	A8A10L13I16	0.7278	True
SERPING1	CHS.8741.2	CHS.8741.25	(344, 361)	22	0.9998	22	0.9998	22	0.1353	N352L353S354L355V356I357L358V359P360Q361	L7L8T9L10L11L12L13L14L15A16	0.8683	True
TM7SF3	CHS.11258.12	CHS.11258.2	((31, 132), (346, 396))	21	0.9999	21	0.9999	21	0.6577	T63F64L65I66F67Q68I69H70S71Q74G116I117Q118P119V120Q121N122M123A124	G2F3L4Q5L6L7V8V9V11L12S14E15H16R17V18A19G20A21	0.3615	True
TM7SF3	CHS.11258.12	CHS.11258.3	(31, 132)	21	0.9999	21	0.9999	21	0.3852	E44V62T63F64L65I66F67Q68I69H70I117Q118P119V120Q121N122M123A124	M1G2F3L4Q5L6L7V8V9L12S14E15H16R17V18A19G20A21	0.2315	True
SERPINA9	CHS.16254.7	CHS.16254.6	(73, 172)	20	0.9998	20	0.9998	20	0.5392	K126D127L128T129L130K131M132G133S134A135L136F137V138K139	M1A2S3Y4L5Y6G7V8L9F10A11V12G13L14	0.774	True
PIGU	CHS.33367.9	CHS.33367.6	(261, 308)	17	0.6674	17	0.6674	17	22.9778	-	-	1.0	False
PIGU	CHS.33367.9	CHS.33367.15	(66, 85)	17	0.6674	25	0.6681	17	6.971	-	-	1.0	False
HYAL3	CHS.37306.5	CHS.37306.alt100	(299, 328)	20	0.9998	20	0.9999	20	0.8369	A313A314G315V316V317L318W319G320D321	L9L11G12V13A14L15C16L17	0.9191	True
HYAL3	CHS.37306.5	CHS.37306.4	(299, 328)	20	0.9998	20	0.9998	20	0.8369	A313A314G315V316V317L318W319G320D321	L9L11G12V13A14L15C16L17	0.9191	True
JMJD8	CHS.18695.10	CHS.18695.3	((30, 59), (252, 264))	23	0.9999	22	0.9998	22	0.4714	R30P31T255S256V257F258I259S260T261F262L263G264	A4R6L7L8A9L10W11A12L13A14A15	0.9062	True
PROM1	CHS.39979.27	CHS.39979.alt104	((92, 100), (835, 865))	19	0.9997	19	0.9997	19	19.178	-	-	0.9782	False
PROM1	CHS.39979.27	CHS.39979.alt105	((92, 100), (843, 865))	19	0.9997	19	0.9997	19	20.2236	-	-	0.9837	False
PROM1	CHS.39979.27	CHS.39979.2	((92, 100), (843, 865))	19	0.9997	19	0.9997	19	20.2236	-	-	0.9837	False
PROM1	CHS.39979.27	CHS.39979.alt108	((92, 100), (843, 865))	19	0.9997	19	0.9997	19	20.2236	-	-	0.9837	False
PROM1	CHS.39979.27	CHS.39979.26	(92, 100)	19	0.9997	19	0.9997	19	19.8595	-	-	0.9956	False
PROM1	CHS.39979.27	CHS.39979.8	((92, 100), (835, 865))	19	0.9997	19	0.9997	19	19.178	-	-	0.9782	False
PROM1	CHS.39979.27	CHS.39979.9	((92, 100), (835, 865))	19	0.9997	19	0.9997	19	19.178	-	-	0.9782	False
PROM1	CHS.39979.27	CHS.39979.14	((92, 100), (835, 865))	19	0.9997	19	0.9997	19	19.178	-	-	0.9782	False
PROM1	CHS.39979.27	CHS.39979.15	(92, 100)	19	0.9997	19	0.9997	19	19.8595	-	-	0.9956	False
PROM1	CHS.39979.27	CHS.39979.17	(92, 100)	19	0.9997	19	0.9997	19	19.8595	-	-	0.9956	False
ACP2	CHS.8609.7	CHS.8609.4	(39, 70)	30	0.9998	30	0.9998	30	0.6499	L39Y40R41H42P47V48Q57E59	L17L18G19V20V23V24P26P27R29	0.5583	True
ADAM22	CHS.51117.3	CHS.51117.62	((82, 98), (906, 934))	25	0.9999	25	0.9999	25	0.6811	M244I245V246N247D248H249L250F252	L13L14C15V16L17G18T19	0.8716	True
MR1	CHS.3874.17	CHS.3874.2	(24, 110)	22	0.9998	20	0.999	20	0.5501	E98K100R101L102R104H105Y106N107H108	I12I13L15M16V17K18H19	0.1738	True
ASAH1	CHS.52835.1	CHS.52835.13	(128, 152)	21	0.9999	21	0.9999	21	21.1828	-	-	1.0	False
ASAH1	CHS.52835.1	CHS.52835.alt112	(128, 147)	21	0.9999	21	0.9999	21	21.1276	-	-	1.0	False
ASAH1	CHS.52835.1	CHS.52835.alt117	(73, 101)	21	0.9999	21	0.9999	21	30.6936	-	-	1.0	False
CA14	CHS.2980.7	CHS.2980.11	(166, 240)	18	0.9998	18	0.9998	18	1.5774	N213G214Y222Q223S224V225L226W227T228V229F230Y231R232	L2F3S4A5L6L7L8E9V10I11W12	0.9615	True
GLB1	CHS.36893.3	CHS.36893.alt106	((26, 184), (345, 677))	23	0.9999	23	0.9999	23	0.8464	F32V118I119A157V158D159K160W161L162G163V164L165L166K168V180I181T182	M1P2G3F4L5V6R7I8L9P10L15L16T21R22G23	0.8444	True
LHFPL1	CHS.58580.5	CHS.58580.7	(128, 160)	23	0.9999	23	0.9999	23	8.0335	-	-	1.0	False
SLC9A5	CHS.20131.18	CHS.20131.16	(63, 163)	16	0.6893	16	0.7997	16	9.7926	-	-	0.9363	False
PLA2G15	CHS.20179.2	CHS.20179.alt115	(43, 242)	33	0.9998	33	0.9994	33	1.2243	W163R164R165N170Y185G190S198M199N201M202F207Y219I220R221A222F223V224S225L226G227A228W230	M1G2H4P7L12L13D15L18F19L20L22L23L24M25L26L27A28D29P30A31L32	0.8683	True
PIGK	CHS.1980.1	CHS.1980.2	(31, 124)	27	0.9999	27	0.8331	27	1.064	W46A47V48L49V50C51R60H61V62A63Y69R70V72K73I77H81D88D89M90V112V119D120Y121R122	M1A2V3T4S6L7R9A10A11T12V13L14A15T16V17L18L19L20S21F22A26A27	0.3409	True
PIGK	CHS.1980.1	CHS.1980.alt103	((50, 125), (314, 395))	27	0.9999	27	0.9999	27	1.0503	V50C51T52S53R54F55	A11T12V13L14A15T16V17	0.1651	True
ADGRF4	CHS.46512.2	CHS.46512.alt100	(31, 183)	21	0.9999	21	0.9998	21	0.3362	C90T156S157G158N159I160A161F162I163V164E165L166L167K168N169I170S171	S5Q6A7T8M9I10C11C12L13V14F15F16L17S18T19E20C21	0.9982	True
ADGRF4	CHS.46512.2	CHS.46512.10	(31, 183)	21	0.9999	21	0.9998	21	0.3362	C90T156S157G158N159I160A161F162I163V164E165L166L167K168N169I170S171	S5Q6A7T8M9I10C11C12L13V14F15F16L17S18T19E20C21	0.9982	True
ADGRF4	CHS.46512.2	CHS.46512.alt103	(31, 183)	21	0.9999	21	0.9998	21	0.3362	C90T156S157G158N159I160A161F162I163V164E165L166L167K168N169I170S171	S5Q6A7T8M9I10C11C12L13V14F15F16L17S18T19E20C21	0.9982	True
RPN2	CHS.33445.5	CHS.33445.26	((161, 176), (518, 647))	22	0.9998	22	0.9998	22	32.4841	-	-	0.9594	False
ADGRG1	CHS.19986.21	CHS.19986.3	((36, 205), (429, 434))	25	0.9999	25	0.9999	25	0.9474	D175M176C177E178L179K180R181D182L183Q184L185L186F189P193A196S197	Q8T9T10L11F12L13L14S15L16L17L19V20Q21H24G25	0.9984	True
F11R	CHS.3502.2	CHS.3502.23	(22, 44)	27	0.9998	28	0.9999	21	0.6429	G27S28V29T30V31H32P36E37V38R39I40P41E42N43N44	T3K4A5Q6V7E8L12C13L14F15I16L17A18L20L21	0.1401	True
CSHL1	CHS.22953.7	CHS.22953.4	(24, 62)	26	0.9998	26	0.9999	23	0.7917	K37E38L41Q42H44R45A46Q48L49A50D52T53Q55E56	R6L9L10A12F13A14L16C17L18W20L21E23	0.998	True
CSHL1	CHS.22953.7	CHS.22953.5	(25, 86)	26	0.9998	26	0.9998	24	1.0986	L76H77D78Q80T81S82F83C84F85	S8L9L11A12L15L16C17L18W20	0.9979	True
UGT3A1	CHS.42604.3	CHS.42604.4	(32, 65)	22	0.9998	22	0.9998	22	1.6228	L39D40R41V42Q44I45E48H49	V10A11L14S15G16V17L18	0.3511	True
UGT3A2	CHS.42605.3	CHS.42605.1	(32, 65)	22	0.9998	22	0.9998	22	1.4962	G32H35Y36L37L38D40R41S43Q44L46Q47V53	F12L13L14P15G16V17L18L19S20E21A22	0.5461	True
HFE	CHS.45659.2	CHS.45659.7	(26, 48)	22	0.9998	21	0.9996	21	0.5401	R26S27H28S29L30H31Y32L33F34M35G36A37S38E39Q40	R6P7A8L9L10L11L12M13L14L15Q16T17A18V19	0.2207	True
HSD11B1L	CHS.25432.4	CHS.25432.7	(25, 105)	-1	0.0	-1	0.1656	23	0.1808	A30R31V32L33L34T35G36A60A86M88E92A93P94E95S96V97Q99F100L102D103	M1K2V3L4L5L6T7G10L12F13F14A15Y16Y17W18N21F22D23	0.944	True
HSD11B1L	CHS.25432.4	CHS.25432.8	((25, 105), (287, 315))	-1	0.0	-1	0.1656	23	0.5237	A30R31V32L33L34T35G36A60A86D87M88E92A93P94E95S96Q99	M1K2V3L4L5L6T7G8G10L12F13A15Y16W18D19F22D23	0.9298	True
CYP2C18	CHS.6868.2	CHS.6868.3	(214, 272)	-1	0.1666	-1	0.1666	23	16.5316	-	-	1.0	False
NAXE	CHS.3338.2	CHS.3338.12	(222, 242)	-1	0.4999	-1	0.4999	23	0.3958	E226P235D236L237L238I239S240L241	L4L10G11L12L13V14A15G16	0.9018	True
NAXE	CHS.3338.2	CHS.3338.alt103	((98, 134), (225, 288))	-1	0.4999	-1	0.4999	23	0.4837	M104I114G121D123G124C127	L7L8G9L10G11L12R18	0.943	True
SLAMF6	CHS.3483.5	CHS.3483.1	(17, 65)	21	0.9999	-1	0.3331	16	0.3621	I53T54W55L56F57N58E59T60S61L62A63F64I65	M1L2W3L4F5Q6S7L8L9F10V11F12C13	0.5145	True
SLAMF6	CHS.3483.5	CHS.3483.3	((17, 65), (266, 266))	21	0.9999	-1	0.3331	16	0.6346	I53T54W55L56F57N58T60S61L62A63F64I65	M1L2W3L4F5Q6S7L8L9F10V11F12	0.7894	True
MTX2	CHS.31436.2	CHS.31436.4	(140, 162)	-1	0.1666	-1	0.1666	23	21.471	-	-	1.0	False
SIGLEC6	CHS.27398.10	CHS.27398.12	(23, 58)	26	0.9998	-1	0.1668	22	0.2243	E34G35P36E37S38L39T40V41Q42E43G44L45C46V47L48V49P50C51R52L53P54T55	Q2G3A4Q5E6A7S8A9S10E11M12L13P14L15L16L17P18L19L20W21A22	0.5903	True
SIGLEC6	CHS.27398.10	CHS.27398.6	((23, 58), (236, 251))	26	0.9998	-1	0.1668	22	0.259	E34G35P36E37S38L39T40V41Q42E43G44L45C46V47L48V49P50C51R52L53P54T55	Q2G3A4Q5E6A7S8A9S10E11M12L13P14L15L16L17P18L19L20W21A22	0.5903	True
SIGLEC6	CHS.27398.10	CHS.27398.2	((23, 58), (236, 246))	26	0.9998	-1	0.1668	22	0.422	E34G35P36E37S38L39T40V41Q42E43G44L45C46V47L48V49P50C51R52L53P54T55	Q2G3A4Q5E6A7S8A9S10E11M12L13P14L15L16L17P18L19L20W21A22	0.5903	True
B9D1	CHS.21540.11	CHS.21540.alt100	((82, 102), (188, 225))	-1	0.3333	-1	0.3333	23	14.3857	-	-	0.9851	False
B9D1	CHS.21540.11	CHS.21540.27	((82, 102), (205, 225))	-1	0.3333	-1	0.3333	23	inf	-	-	0.9851	False
SLC27A5	CHS.27806.11	CHS.27806.10	(146, 229)	-1	0.1444	-1	0.1444	23	52.6168	-	-	1.0	False
CCDC112	CHS.43643.4	CHS.43643.3	(445, 476)	-1	0.1666	-1	0.1666	23	29.1269	-	-	0.997	False
COMTD1	CHS.6541.3	CHS.6541.10	(31, 108)	-1	0.0	-1	0.1664	23	1.3488	T87C88E89Q90A91L93L94A95N96L97A98R99L100I101	R7L8S9V10A12A13L14A15L16G17S18A19A23	0.9962	True
OSCP1	CHS.1219.8	CHS.1219.alt103	((38, 47), (296, 389))	-1	0.0	-1	0.1218	23	8.4515	-	-	1.0	False
OSCP1	CHS.1219.8	CHS.1219.alt106	((38, 47), (228, 389))	-1	0.0	-1	0.1218	23	6.02	-	-	1.0	False
OSCP1	CHS.1219.8	CHS.1219.alt109	((38, 47), (234, 389))	-1	0.0	-1	0.1218	23	6.0921	-	-	1.0	False
MCMDC2	CHS.53632.2	CHS.53632.9	(358, 384)	-1	0.1678	-1	0.1678	23	38.1768	-	-	1.0	False
ADCK1	CHS.16035.12	CHS.16035.27	((74, 165), (340, 378))	-1	0.3547	-1	0.3547	23	31.1094	-	-	0.9947	False
ADCK1	CHS.16035.12	CHS.16035.10	(337, 402)	-1	0.3547	-1	0.3547	23	30.4802	-	-	0.9947	False
ADCK1	CHS.16035.12	CHS.16035.11	((248, 286), (337, 402))	-1	0.3547	-1	0.3547	23	27.5153	-	-	0.9947	False
ADCK1	CHS.16035.12	CHS.16035.3	(248, 286)	-1	0.3547	-1	0.3547	23	24.7598	-	-	0.9947	False
CADM2	CHS.37733.1	CHS.37733.42	(29, 78)	23	0.9998	-1	0.1666	23	0.3411	G47T48A49I50L51T52C53R54V55Y74D76D77K78	S6A7V8L9R10F11Y12S13L19Q20A21A22	0.8824	True
PLPP5	CHS.53229.3	CHS.53229.33	(62, 79)	-1	0.0	-1	0.2706	23	13.4304	-	-	1.0	False
ALG5	CHS.13810.2	CHS.13810.alt100	(23, 95)	-1	0.0	-1	0.333	22	0.8139	E77K78R79L80P81V82M83M84D85E86A87L88S89Y90L91E92K93R94Q95	L4L5L6Q7L8A9V10L11G12A13A14L15A16A17A18A19L20V21L22	0.9941	True
