## Supplementary Tables for "Signal peptides as potential structural modulators of human splice isoforms": Sup_table_S2a.tsv

term_ID	term_description	observed_gene_count	background_gene_count	strength	signal	false_discovery_rate	matching_proteins_in_your_network_(labels)
IPR007110	Immunoglobulin-like domain	14	479	0.97	1.16	2.1e-06	THY1,CD86,F11R,SLAMF6,FCER1A,TEK,CADM2,SIGLEC6,HFE,TMEM25,SLAMF1,IGHV3-11,MR1,TRDV1
IPR036179	Immunoglobulin-like domain superfamily	14	490	0.96	1.15	2.1e-06	THY1,CD86,F11R,SLAMF6,FCER1A,TEK,CADM2,SIGLEC6,HFE,TMEM25,SLAMF1,IGHV3-11,MR1,TRDV1
IPR013783	Immunoglobulin-like fold	15	732	0.81	0.9	1.7e-05	THY1,A2M,CD86,F11R,SLAMF6,FCER1A,TEK,CADM2,SIGLEC6,HFE,TMEM25,SLAMF1,IGHV3-11,MR1,TRDV1
IPR013106	Immunoglobulin V-set domain	8	182	1.15	0.95	0.00025	THY1,CD86,F11R,SLAMF6,CADM2,SIGLEC6,IGHV3-11,TRDV1
IPR017853	Glycoside hydrolase superfamily	5	50	1.5	0.91	0.0011	HEXB,GLB1,HYAL3,CHIT1,HEXA
IPR003599	Immunoglobulin subtype	9	411	0.84	0.54	0.0073	THY1,CD86,F11R,SLAMF6,FCER1A,CADM2,SIGLEC6,IGHV3-11,TRDV1
IPR023561	Carbonic anhydrase, alpha-class	3	15	1.8	0.53	0.0238	CA12,CA14,CA6
IPR001148	Alpha carbonic anhydrase domain	3	17	1.75	0.51	0.029	CA12,CA14,CA6
IPR036398	Alpha carbonic anhydrase domain superfamily	3	17	1.75	0.51	0.029	CA12,CA14,CA6
IPR003386	Lecithin:cholesterol/phospholipid:diacylglycerol acyltransferase	2	2	2.5	0.47	0.0416	PLA2G15,LCAT
IPR025705	Beta-hexosaminidase	2	2	2.5	0.47	0.0416	HEXB,HEXA
IPR029019	Beta-hexosaminidase, eukaryotic type, N-terminal	2	2	2.5	0.47	0.0416	HEXB,HEXA
