## Supplementary Tables for "Signal peptides as potential structural modulators of human splice isoforms": Sup_table_S2b.tsv

#node1	node2	combined_score
ALG5	RPN2	0.662
APLP2	APP	0.816
APOL1	APP	0.756
APP	THY1	0.694
APP	QPCT	0.455
APP	APOL1	0.756
APP	APLP2	0.816
ASAH1	GLB1	0.771
CA12	CA14	0.569
CA14	CA12	0.569
CD86	THY1	0.583
CD86	FCER1A	0.413
FCER1A	CD86	0.413
FCER1A	SLAMF6	0.44
FCER1A	SIGLEC6	0.452
GLB1	HGSNAT	0.53
GLB1	ASAH1	0.771
HGSNAT	GLB1	0.53
LIPF	PLPP5	0.903
PGAP3	PIGK	0.723
PIGK	PIGU	0.999
PIGK	THY1	0.595
PIGK	PGAP3	0.723
PIGU	THY1	0.406
PIGU	PIGK	0.999
PLPP5	LIPF	0.903
PROM1	THY1	0.791
PROM1	TEK	0.528
QPCT	APP	0.455
RPN2	ALG5	0.662
SIGLEC6	FCER1A	0.452
SLAMF6	FCER1A	0.44
TEK	THY1	0.509
TEK	PROM1	0.528
THY1	PIGU	0.406
THY1	TEK	0.509
THY1	CD86	0.583
THY1	PIGK	0.595
THY1	APP	0.694
THY1	PROM1	0.791
UGT3A1	UGT3A2	0.559
UGT3A2	UGT3A1	0.559
